# Interferon receptor gene dosage determines diverse hallmarks of Down syndrome

**DOI:** 10.1101/2022.02.03.478982

**Authors:** Katherine A. Waugh, Ross Minter, Jessica Baxter, Congwu Chi, Kathryn D. Tuttle, Neetha P. Eduthan, Matthew D. Galbraith, Kohl T. Kinning, Zdenek Andrysik, Paula Araya, Hannah Dougherty, Lauren N. Dunn, Michael Ludwig, Kyndal A. Schade, Dayna Tracy, Keith P. Smith, Ross E. Granrath, Nicolas Busquet, Santosh Khanal, Ryan D. Anderson, Liza L. Cox, Belinda Enriquez Estrada, Angela L. Rachubinski, Hannah R. Lyford, Eleanor C. Britton, David J. Orlicky, Jennifer L. Matsuda, Kunhua Song, Timothy C. Cox, Kelly D. Sullivan, Joaquin M. Espinosa

**Affiliations:** Linda Crnic Institute for Down Syndrome, University of Colorado Anschutz Medical Campus; Aurora, CO, USA; Department of Pharmacology, University of Colorado Anschutz Medical Campus; Aurora, CO, USA; Division of Cardiology, Department of Medicine, University of Colorado Anschutz Medical Campus; Aurora, CO, USA; Gates Center for Regenerative Medicine and Stem Cell Biology, University of Colorado Anschutz Medical Campus; Aurora, CO, USA; The Consortium for Fibrosis Research & Translation, University of Colorado Anschutz Medical Campus; Aurora, CO, USA; Animal Behavior Core, NeuroTechnology Center, University of Colorado Anschutz Medical Campus; Aurora, CO, USA., University of Colorado Anschutz Medical Campus; Aurora, CO, USA; Department of Neurology, University of Colorado Anschutz Medical Campus; Aurora, CO, USA; Department of Oral and Craniofacial Sciences, University of Missouri-Kansas City; Kansas City, MO, USA; Department of Pediatrics, University of Missouri-Kansas City; Kansas City, MO, USA; Department of Pathology, University of Colorado Anschutz Medical Campus; Aurora, CO, USA; Department of Immunology and Genomic Medicine, National Jewish Health; Denver, CO, USA; Department of Pediatrics, Section of Developmental Biology, University of Colorado Anschutz Medical Campus; Aurora, CO, USA

**Keywords:** Interferon, trisomy 21, Down syndrome, CRISPR/Cas9, genome editing, inflammation, heart defects, craniofacial morphology, developmental delays, cognition

## Abstract

Trisomy 21 causes Down syndrome, a condition characterized by cognitive impairments, immune dysregulation, and atypical morphogenesis. Using whole blood transcriptome analysis, we demonstrate that specific overexpression of four interferon receptors encoded on chromosome 21 associates with chronic interferon hyperactivity and systemic inflammation in Down syndrome. To define the contribution of interferon receptor overexpression to Down syndrome phenotypes, we used genome editing to correct interferon receptor gene dosage in mice carrying triplication of a large genomic region orthologous to human chromosome 21. Normalization of interferon receptor copy number attenuated lethal antiviral responses, prevented heart malformations, decreased developmental delays, improved cognition and normalized craniofacial anomalies. Therefore, interferon receptor gene dosage determines major hallmarks of Down syndrome, indicating that trisomy 21 elicits an interferonopathy amenable to therapeutic intervention.

**One-Sentence Summary:** Correction of interferon receptor gene dosage rescues multiple key phenotypes in a mouse model of trisomy 21.
