## Supplementary material for "Interferon receptor gene dosage determines diverse hallmarks of Down syndrome": Data S3

### Sheet: CRP
LabID	Analyte	Mean_Concentration
HTP0340A	CRP	5.01848e+06
HTP0351A	CRP	405210
HTP0380A	CRP	1.20362e+06
HTP0478A	CRP	1.16561e+06
HTP0510A	CRP	364825
HTP0382A	CRP	1.09387e+06
HTP0402A	CRP	5.58609e+06
HTP0516A	CRP	1.16906e+06
HTP0119A	CRP	573650
HTP0395A	CRP	1.81083e+06
HTP0306A	CRP	1.41128e+07
HTP0462A	CRP	3.33577e+06
HTP0373A	CRP	4.05872e+06
HTP0296A	CRP	1.05368e+07
HTP0300A	CRP	2.91367e+07
HTP0397A	CRP	1.96546e+07
HTP0451A	CRP	6.42307e+06
HTP0295A	CRP	8.10681e+06
HTP0512A	CRP	2.52237e+06
HTP0298A	CRP	3.82976e+06
HTP0337A	CRP	3.87702e+06
HTP0151A	CRP	3.88552e+07
HTP0370A	CRP	2.102e+06
HTP0392A	CRP	6.01276e+06
HTP0331A	CRP	1.18596e+07
HTP0330A	CRP	183637
HTP0241A2	CRP	312133
HTP0336A	CRP	2.87517e+06
HTP0339A	CRP	4.79647e+06
HTP0321A	CRP	7.26781e+06
HTP0293A	CRP	332678
HTP0249A2	CRP	61251.6
HTP0261A2	CRP	2.43607e+06
HTP0374A	CRP	2.41802e+06
HTP0357A	CRP	59136.3
HTP0323A	CRP	153654
HTP0325A	CRP	1.46427e+06
HTP0247A2	CRP	2.98376e+06
HTP0263A2	CRP	413055
HTP0364A	CRP	1.34256e+08
HTP0327A	CRP	2.45773e+06
HTP0342A	CRP	4.11847e+07
HTP0354A	CRP	261824
HTP0341A	CRP	147261
HTP0345A	CRP	1.04748e+08
HTP0368A	CRP	441496
HTP0367A	CRP	3.31818e+07
HTP0251A2	CRP	3.40799e+07
HTP0262A2	CRP	2.34879e+06
HTP0219A2	CRP	7.70885e+06
HTP0236A2	CRP	226008
HTP0404A	CRP	2.81624e+07
HTP0418A	CRP	127613
HTP0406A	CRP	271916
HTP0381A	CRP	82421
HTP0407A	CRP	749379
HTP0393A	CRP	1.07387e+07
HTP0400A	CRP	1.11677e+06
HTP0385A	CRP	4.65364e+06
HTP0387A	CRP	2.6856e+06
HTP0419A	CRP	3.63576e+06
HTP0390A	CRP	210838
HTP0413A	CRP	1.37736e+06
HTP0403A	CRP	742369
HTP0421A	CRP	268108
HTP0388A	CRP	1.41213e+07
HTP0401A	CRP	1.20001e+07
HTP0398A	CRP	687320
HTP0414A	CRP	3.18468e+06
HTP0396A	CRP	770243
HTP0408A	CRP	1.39238e+06
HTP0386A	CRP	427490
HTP0420A	CRP	2.19525e+06
HTP0230A2	CRP	1.90998e+07
HTP0378A	CRP	2.75209e+07
HTP0411A	CRP	9.93995e+06
HTP0394A	CRP	2.50162e+06
HTP0410A	CRP	3.0506e+06
HTP0379A	CRP	1.61345e+06
HTP0391A	CRP	1.57602e+06
HTP0409A	CRP	2.66063e+06
HTP0389A	CRP	2.75881e+07
HTP0405A	CRP	1.05392e+06
HTP0412A	CRP	529955
HTP0375A	CRP	42134.1
HTP0415A	CRP	2.34853e+06
HTP0384A	CRP	2.03129e+07
HTP0464A	CRP	1.20606e+07
HTP0467A	CRP	3.41245e+07
HTP0471A	CRP	964416
HTP0438A	CRP	1.64117e+07
HTP0463A	CRP	2.97086e+06
HTP0445A	CRP	1.80206e+07
HTP0458A	CRP	7.04712e+06
HTP0423A	CRP	3.02043e+06
HTP0450A	CRP	1.6479e+06
HTP0459A	CRP	3.31125e+06
HTP0430A	CRP	1.67354e+06
HTP0446A	CRP	1.13128e+07
HTP0461A	CRP	232092
HTP0452A	CRP	4.08395e+06
HTP0454A	CRP	560636
HTP0436A	CRP	2.39788e+06
HTP0424A	CRP	1.53792e+06
HTP0428A	CRP	3.7244e+06
HTP0469A	CRP	1.02455e+07
HTP0425A	CRP	887798
HTP0465A	CRP	646515
HTP0434A	CRP	908691
HTP0440A	CRP	9.30508e+06
HTP0449A	CRP	1.50797e+06
HTP0448A	CRP	3.68568e+06
HTP0426A	CRP	2.08405e+06
HTP0456A	CRP	136471
HTP0460A	CRP	1.36949e+06
HTP0437A	CRP	1.71877e+07
HTP0491A	CRP	604965
HTP0482A	CRP	270615
HTP0476A	CRP	1.75346e+06
HTP0515A	CRP	2.97132e+06
HTP0477A	CRP	27695.5
HTP0479A	CRP	119635
HTP0484A	CRP	271989
HTP0480A	CRP	8.37736e+06
HTP0501A	CRP	1.14251e+08
HTP0525A	CRP	1.62894e+07
HTP0488A	CRP	152076
HTP0475A	CRP	2.43792e+06
HTP0259A2	CRP	4.28316e+06
HTP0494A	CRP	436935
HTP0519A	CRP	865373
HTP0473A	CRP	2.84554e+06
HTP0517A	CRP	156771
HTP0487A	CRP	115931
HTP0507A	CRP	1.23433e+07
HTP0485A	CRP	152489
HTP0530A	CRP	5.51725e+06
HTP0531A	CRP	177865
HTP0534A	CRP	5.41399e+06
HTP0535A	CRP	2.21837e+06
HTP0537A	CRP	6.59209e+06
HTP0538A	CRP	3.35995e+06
HTP0539A	CRP	4.63631e+06
HTP0540A	CRP	8.17962e+06
HTP0541A	CRP	979631
HTP0542A	CRP	1.37369e+07
HTP0543A	CRP	2.80245e+07
HTP0544A	CRP	5.84889e+06
HTP0545A	CRP	7.62948e+06
HTP0546A	CRP	3.62716e+06
HTP0547A	CRP	9.76925e+06
HTP0548A	CRP	4.46993e+06
HTP0549A	CRP	6.83812e+07
HTP0550A	CRP	2.75761e+06
HTP0552A	CRP	1.0159e+06
HTP0553A	CRP	4.40561e+06
HTP0554A	CRP	5.53966e+06
HTP0556A	CRP	1.74277e+07
HTP0560A	CRP	2.26992e+06
HTP0561A	CRP	534172
HTP0563A	CRP	2.43323e+06
HTP0564A	CRP	1.12788e+06
HTP0565A	CRP	9.82822e+06
HTP0566A	CRP	264405
HTP0568A	CRP	1.81289e+06
HTP0569A	CRP	3.88009e+06
HTP0570A	CRP	4.23872e+06
HTP0571A	CRP	3.40398e+06
HTP0572A	CRP	6.72748e+06
HTP0574A	CRP	1.38526e+06
HTP0575A	CRP	758897
HTP0577A	CRP	2.53413e+07
HTP0578A	CRP	2.51059e+06
HTP0580A	CRP	7.9597e+06
HTP0581A	CRP	5.64849e+06
HTP0583A	CRP	678546
HTP0584A	CRP	6.18904e+06
HTP0585A	CRP	3.79413e+06
HTP0586A	CRP	1.81087e+07
HTP0587A	CRP	60945.1
HTP0588A	CRP	635920
HTP0589A	CRP	8.99285e+06
HTP0590A	CRP	4.14703e+06
HTP0591A	CRP	829630
HTP0592A	CRP	1.04908e+07
HTP0593A	CRP	685790
HTP0594A	CRP	1.70653e+06
HTP0596A	CRP	105248
HTP0597A	CRP	853795
HTP0598A	CRP	1.35823e+07
HTP0599A	CRP	1.41858e+07
HTP0600A	CRP	2.4599e+07
HTP0602A	CRP	3.23293e+06
HTP0603A	CRP	158025
HTP0604A	CRP	4.04542e+06
HTP0605A	CRP	297260
HTP0607A	CRP	2.13808e+06
HTP0608A	CRP	1.46912e+07
HTP0609A	CRP	210442
HTP0610A	CRP	4.20895e+07
HTP0611A	CRP	801816
HTP0612A	CRP	199722
HTP0613A	CRP	195194
HTP0616A	CRP	4.27574e+06
HTP0617A	CRP	1.90812e+07
HTP0618A	CRP	1.52576e+07
HTP0619A	CRP	2.56783e+07
HTP0620A	CRP	1.93176e+06
HTP0621A	CRP	1.24177e+06
HTP0622A	CRP	1.4443e+06
HTP0623A	CRP	1.84096e+06
HTP0624A	CRP	2.37472e+06
HTP0625A	CRP	643064
HTP0626A	CRP	246445
HTP0627A	CRP	1.85397e+07
HTP0629A	CRP	296354
HTP0630A	CRP	658154
HTP0631A	CRP	2.21567e+06
HTP0632A	CRP	604338
HTP0633A	CRP	3.63729e+06
HTP0634A	CRP	3.65767e+06
HTP0637A	CRP	2.84582e+07
HTP0638A	CRP	1.8212e+07
HTP0639A	CRP	1.53749e+06
HTP0641A	CRP	1.15648e+07
HTP0642A	CRP	8.8205e+06
HTP0643A	CRP	4.34109e+06
HTP0644A	CRP	672337
HTP0645A	CRP	2.75428e+07
HTP0646A	CRP	3.98194e+06
HTP0647A	CRP	1.09904e+06
HTP0650A	CRP	9.98911e+06
HTP0651A	CRP	2.76669e+07
HTP0652A	CRP	5.27224e+06
HTP0654A	CRP	295684
HTP0657A	CRP	3.72957e+06
HTP0658A	CRP	1.61679e+07
HTP0659A	CRP	5.06623e+06
HTP0660A	CRP	78402.8
HTP0661A	CRP	6.39052e+06
HTP0662A	CRP	3.30167e+07
HTP0663A	CRP	3.8784e+07
HTP0664A	CRP	6.63051e+06
HTP0665A	CRP	2.13684e+07
HTP0666A	CRP	1.88475e+06
HTP0667A	CRP	600732
HTP0668A	CRP	7.75945e+06
HTP0672A	CRP	2.54289e+06
HTP0676A	CRP	7.3213e+06

### Sheet: IL6
LabID	Analyte	Mean_Concentration
HTP0340A	IL-6	0.683807
HTP0351A	IL-6	0.740646
HTP0380A	IL-6	0.417841
HTP0478A	IL-6	0.564728
HTP0510A	IL-6	0.724073
HTP0382A	IL-6	0.969532
HTP0402A	IL-6	0.609693
HTP0516A	IL-6	0.662269
HTP0119A	IL-6	0.915189
HTP0395A	IL-6	0.542228
HTP0306A	IL-6	2.40731
HTP0462A	IL-6	1.20441
HTP0373A	IL-6	1.15207
HTP0296A	IL-6	1.40529
HTP0300A	IL-6	3.86042
HTP0397A	IL-6	2.94898
HTP0451A	IL-6	0.250821
HTP0295A	IL-6	1.2069
HTP0512A	IL-6	1.48796
HTP0298A	IL-6	0.0952267
HTP0337A	IL-6	0.841901
HTP0151A	IL-6	7.51504
HTP0370A	IL-6	1.20295
HTP0392A	IL-6	1.16096
HTP0331A	IL-6	1.73844
HTP0330A	IL-6	0.229463
HTP0241A2	IL-6	0.466834
HTP0336A	IL-6	0.309153
HTP0339A	IL-6	1.56364
HTP0321A	IL-6	0.842848
HTP0293A	IL-6	0.939614
HTP0249A2	IL-6	0.130051
HTP0261A2	IL-6	0.332408
HTP0374A	IL-6	0.349415
HTP0357A	IL-6	0.170591
HTP0323A	IL-6	0.667026
HTP0325A	IL-6	0.448581
HTP0247A2	IL-6	0.379415
HTP0263A2	IL-6	2.21361
HTP0364A	IL-6	2.6791
HTP0327A	IL-6	0.783724
HTP0342A	IL-6	0.635576
HTP0354A	IL-6	0.54972
HTP0341A	IL-6	0.181016
HTP0345A	IL-6	7.96165
HTP0368A	IL-6	0.273549
HTP0367A	IL-6	0.853428
HTP0251A2	IL-6	1.82997
HTP0262A2	IL-6	0.335133
HTP0219A2	IL-6	0.355601
HTP0236A2	IL-6	0.428187
HTP0404A	IL-6	2.89167
HTP0418A	IL-6	0.311313
HTP0406A	IL-6	0.371459
HTP0381A	IL-6	0.183697
HTP0407A	IL-6	0.330342
HTP0393A	IL-6	0.501215
HTP0400A	IL-6	0.370675
HTP0385A	IL-6	0.764662
HTP0387A	IL-6	0.505096
HTP0419A	IL-6	0.893214
HTP0390A	IL-6	0.470633
HTP0413A	IL-6	0.312124
HTP0403A	IL-6	0.415619
HTP0421A	IL-6	0.522395
HTP0388A	IL-6	1.11821
HTP0401A	IL-6	1.0582
HTP0398A	IL-6	0.345363
HTP0414A	IL-6	1.53535
HTP0396A	IL-6	0.304117
HTP0408A	IL-6	0.414038
HTP0386A	IL-6	0.519262
HTP0420A	IL-6	1.47354
HTP0230A2	IL-6	3.12121
HTP0378A	IL-6	1.20191
HTP0411A	IL-6	0.920253
HTP0394A	IL-6	0.310535
HTP0410A	IL-6	0.49497
HTP0379A	IL-6	0.620025
HTP0391A	IL-6	0.507504
HTP0409A	IL-6	0.634856
HTP0389A	IL-6	1.29519
HTP0405A	IL-6	0.626274
HTP0412A	IL-6	0.327115
HTP0375A	IL-6	0.19654
HTP0415A	IL-6	0.766232
HTP0384A	IL-6	1.89052
HTP0464A	IL-6	0.594249
HTP0467A	IL-6	1.12458
HTP0471A	IL-6	0.30251
HTP0438A	IL-6	0.914149
HTP0463A	IL-6	0.766701
HTP0445A	IL-6	2.53455
HTP0458A	IL-6	0.908813
HTP0423A	IL-6	0.407992
HTP0450A	IL-6	0.668795
HTP0459A	IL-6	1.06381
HTP0430A	IL-6	0.511817
HTP0446A	IL-6	2.36687
HTP0461A	IL-6	1.37227
HTP0452A	IL-6	0.388737
HTP0454A	IL-6	0.286802
HTP0436A	IL-6	0.411641
HTP0424A	IL-6	0.393182
HTP0428A	IL-6	0.970614
HTP0469A	IL-6	1.15886
HTP0425A	IL-6	0.306246
HTP0465A	IL-6	1.64386
HTP0434A	IL-6	1.27866
HTP0440A	IL-6	1.74312
HTP0449A	IL-6	0.941191
HTP0448A	IL-6	0.71237
HTP0426A	IL-6	0.377646
HTP0456A	IL-6	0.328493
HTP0460A	IL-6	0.387278
HTP0437A	IL-6	2.51132
HTP0491A	IL-6	0.475164
HTP0482A	IL-6	0.312614
HTP0476A	IL-6	1.60227
HTP0515A	IL-6	0.833267
HTP0477A	IL-6	0.299802
HTP0479A	IL-6	0.544685
HTP0484A	IL-6	0.851592
HTP0480A	IL-6	1.44386
HTP0501A	IL-6	6.12028
HTP0525A	IL-6	0.416341
HTP0488A	IL-6	0.306928
HTP0475A	IL-6	0.607583
HTP0259A2	IL-6	1.09791
HTP0494A	IL-6	0.260477
HTP0519A	IL-6	0.524595
HTP0473A	IL-6	0.431096
HTP0517A	IL-6	0.695527
HTP0487A	IL-6	0.497493
HTP0507A	IL-6	1.36746
HTP0485A	IL-6	0.253301
HTP0530A	IL-6	0.36565
HTP0531A	IL-6	0.285693
HTP0534A	IL-6	0.582475
HTP0535A	IL-6	0.300466
HTP0537A	IL-6	1.04671
HTP0538A	IL-6	0.976338
HTP0539A	IL-6	0.735577
HTP0540A	IL-6	0.631516
HTP0541A	IL-6	0.503579
HTP0542A	IL-6	1.52271
HTP0543A	IL-6	2.23438
HTP0544A	IL-6	0.716112
HTP0545A	IL-6	1.11226
HTP0546A	IL-6	0.771765
HTP0547A	IL-6	1.72699
HTP0548A	IL-6	1.62585
HTP0549A	IL-6	5.81859
HTP0550A	IL-6	0.81512
HTP0552A	IL-6	0.842976
HTP0553A	IL-6	0.715861
HTP0554A	IL-6	24.2101
HTP0556A	IL-6	6.97391
HTP0560A	IL-6	1.57468
HTP0561A	IL-6	0.793618
HTP0563A	IL-6	0.567211
HTP0564A	IL-6	1.03297
HTP0565A	IL-6	0.629889
HTP0566A	IL-6	0.654252
HTP0568A	IL-6	0.996974
HTP0569A	IL-6	1.30243
HTP0570A	IL-6	0.639499
HTP0571A	IL-6	0.803999
HTP0572A	IL-6	0.619416
HTP0574A	IL-6	0.841861
HTP0575A	IL-6	0.63103
HTP0577A	IL-6	1.12658
HTP0578A	IL-6	1.3074
HTP0580A	IL-6	1.061
HTP0581A	IL-6	0.246214
HTP0583A	IL-6	0.35353
HTP0584A	IL-6	0.90227
HTP0585A	IL-6	2.07655
HTP0586A	IL-6	6.20136
HTP0587A	IL-6	0.241405
HTP0588A	IL-6	0.891215
HTP0589A	IL-6	2.76342
HTP0590A	IL-6	0.949443
HTP0591A	IL-6	0.733586
HTP0592A	IL-6	1.28018
HTP0593A	IL-6	0.963375
HTP0594A	IL-6	1.76439
HTP0596A	IL-6	0.457755
HTP0597A	IL-6	0.515583
HTP0598A	IL-6	1.14959
HTP0599A	IL-6	0.87048
HTP0600A	IL-6	4.14098
HTP0602A	IL-6	0.893402
HTP0603A	IL-6	0.170286
HTP0604A	IL-6	0.608522
HTP0605A	IL-6	0.248024
HTP0607A	IL-6	0.669913
HTP0608A	IL-6	2.28869
HTP0609A	IL-6	0.286402
HTP0610A	IL-6	22.0039
HTP0611A	IL-6	0.45112
HTP0612A	IL-6	0.193817
HTP0613A	IL-6	0.432808
HTP0616A	IL-6	1.32993
HTP0617A	IL-6	0.516562
HTP0618A	IL-6	1.59657
HTP0619A	IL-6	1.33245
HTP0620A	IL-6	0.781002
HTP0621A	IL-6	0.296685
HTP0622A	IL-6	0.550235
HTP0623A	IL-6	0.692089
HTP0624A	IL-6	1.04332
HTP0625A	IL-6	0.72442
HTP0626A	IL-6	0.165359
HTP0627A	IL-6	2.51085
HTP0629A	IL-6	0.233229
HTP0630A	IL-6	0.37883
HTP0631A	IL-6	0.505324
HTP0632A	IL-6	0.284496
HTP0633A	IL-6	0.494577
HTP0634A	IL-6	0.626445
HTP0637A	IL-6	0.420813
HTP0638A	IL-6	5.40961
HTP0639A	IL-6	0.283748
HTP0641A	IL-6	1.3583
HTP0642A	IL-6	0.440202
HTP0643A	IL-6	0.65958
HTP0644A	IL-6	0.491633
HTP0645A	IL-6	0.764523
HTP0646A	IL-6	0.598561
HTP0647A	IL-6	2.11803
HTP0650A	IL-6	0.583149
HTP0651A	IL-6	1.87823
HTP0652A	IL-6	1.00467
HTP0654A	IL-6	0.467544
HTP0657A	IL-6	1.20649
HTP0658A	IL-6	1.07966
HTP0659A	IL-6	0.748025
HTP0660A	IL-6	0.555688
HTP0661A	IL-6	0.535721
HTP0662A	IL-6	1.1952
HTP0663A	IL-6	4.89908
HTP0664A	IL-6	0.437763
HTP0665A	IL-6	1.50751
HTP0666A	IL-6	0.423243
HTP0667A	IL-6	0.460347
HTP0668A	IL-6	1.73906
HTP0672A	IL-6	0.470091
HTP0676A	IL-6	0.878211

### Sheet: CRP - Transcriptome
EnsemblID	Gene_name	rho	p value	q value
ENSG00000157551.19	KCNJ15	0.500995	0	0
ENSG00000160214.13	RRP1	-0.432648	8.82627e-13	3.27959e-11
ENSG00000142207.7	URB1	-0.421527	3.80052e-12	1.07112e-10
ENSG00000243927.6	MRPS6	-0.41921	5.1168e-12	1.36402e-10
ENSG00000160208.13	RRP1B	-0.41797	5.99432e-12	1.54386e-10
ENSG00000159128.14	IFNGR2	0.416187	7.51776e-12	1.85081e-10
ENSG00000182670.13	TTC3	-0.405141	2.969e-11	5.89609e-10
ENSG00000160191.18	PDE9A	-0.40486	3.07243e-11	6.06552e-10
ENSG00000157617.17	C2CD2	-0.392315	1.37497e-10	2.16134e-09
ENSG00000184787.19	UBE2G2	-0.381981	4.51013e-10	5.94521e-09
ENSG00000183255.12	PTTG1IP	0.377726	7.26752e-10	8.97238e-09
ENSG00000157557.13	ETS2	0.376592	8.24433e-10	1.00086e-08
ENSG00000160299.17	PCNT	-0.368485	2.00118e-09	2.11501e-08
ENSG00000159216.18	RUNX1	-0.364536	3.05555e-09	3.02501e-08
ENSG00000183486.13	MX2	0.363928	3.25955e-09	3.18739e-08
ENSG00000142166.13	IFNAR1	0.361023	4.43078e-09	4.16785e-08
ENSG00000197381.16	ADARB1	-0.36015	4.85607e-09	4.49891e-08
ENSG00000243646.10	IL10RB	0.36009	4.88663e-09	4.52223e-08
ENSG00000156304.15	SCAF4	-0.359829	5.02219e-09	4.63231e-08
ENSG00000141956.13	PRDM15	-0.357681	6.28413e-09	5.59588e-08
ENSG00000156253.7	RWDD2B	-0.353748	9.43115e-09	7.97408e-08
ENSG00000160226.16	CFAP410	-0.347765	1.73078e-08	1.34517e-07
ENSG00000160298.17	C21orf58	-0.347601	1.75952e-08	1.36434e-07
ENSG00000160294.11	MCM3AP	-0.345601	2.14914e-08	1.61123e-07
ENSG00000185917.13	SETD4	-0.344651	2.36217e-08	1.75133e-07
ENSG00000159079.19	CFAP298	-0.34392	2.53995e-08	1.86906e-07
ENSG00000160256.13	FAM207A	-0.342693	2.86763e-08	2.07643e-07
ENSG00000159131.17	GART	-0.341819	3.12534e-08	2.23978e-07
ENSG00000159267.14	HLCS	-0.335085	6.01336e-08	3.95403e-07
ENSG00000160193.12	WDR4	-0.334602	6.2989e-08	4.1095e-07
ENSG00000156261.13	CCT8	-0.331943	8.11753e-08	5.13783e-07
ENSG00000160185.15	UBASH3A	-0.33071	9.12406e-08	5.68886e-07
ENSG00000156239.12	N6AMT1	-0.325838	1.44049e-07	8.47038e-07
ENSG00000160310.18	PRMT2	-0.325154	1.53477e-07	8.93018e-07
ENSG00000141959.17	PFKL	-0.323497	1.78875e-07	1.01717e-06
ENSG00000198743.7	SLC5A3	-0.311133	5.44884e-07	2.6837e-06
ENSG00000182240.16	BACE2	-0.308123	7.09282e-07	3.36091e-06
ENSG00000160194.18	NDUFV3	-0.3033	1.0756e-06	4.82491e-06
ENSG00000160305.18	DIP2A	-0.301771	1.22538e-06	5.41555e-06
ENSG00000159055.4	MIS18A	-0.29953	1.48167e-06	6.38634e-06
ENSG00000205581.11	HMGN1	-0.293913	2.36801e-06	9.71049e-06
ENSG00000185808.13	PIGP	-0.286076	4.48085e-06	1.68716e-05
ENSG00000160190.14	SLC37A1	-0.284913	4.91796e-06	1.83133e-05
ENSG00000275993.3	SIK1B	-0.276229	9.72299e-06	3.3403e-05
ENSG00000173276.14	ZBTB21	-0.272096	1.33414e-05	4.43328e-05
ENSG00000173638.19	SLC19A1	0.271761	1.36849e-05	4.52676e-05
ENSG00000184900.15	SUMO3	-0.270165	1.54395e-05	5.02278e-05
ENSG00000160218.13	TRAPPC10	-0.264435	2.36618e-05	7.30355e-05
ENSG00000142197.12	DOP1B	-0.262708	2.68586e-05	8.1683e-05
ENSG00000177692.11	DNAJC28	-0.256936	4.07701e-05	0.000117294
ENSG00000160285.15	LSS	-0.255	4.67925e-05	0.000132345
ENSG00000205758.12	CRYZL1	-0.247218	8.05427e-05	0.000214605
ENSG00000186866.16	POFUT2	-0.244786	9.51023e-05	0.000249
ENSG00000154640.14	BTG3	-0.242473	0.000111212	0.000286606
ENSG00000180530.11	NRIP1	-0.238778	0.00014234	0.00035667
ENSG00000159200.18	RCAN1	-0.228704	0.000273611	0.000637335
ENSG00000156273.16	BACH1	0.223864	0.000370816	0.000835959
ENSG00000160307.10	S100B	-0.223314	0.000383683	0.000861369
ENSG00000159140.21	SON	-0.222293	0.000408704	0.000910339
ENSG00000159147.18	DONSON	-0.221762	0.0004223	0.000936759
ENSG00000273590.4	SMIM11B	-0.221048	0.000441257	0.000974034
ENSG00000142168.14	SOD1	-0.217988	0.000531725	0.001148
ENSG00000154719.13	MRPL39	-0.213764	0.000685017	0.00144432
ENSG00000142188.17	TMEM50B	-0.212851	0.000723128	0.00151703
ENSG00000159086.15	PAXBP1	-0.212154	0.000753531	0.00157391
ENSG00000142185.16	TRPM2	0.211671	0.000775265	0.00161467
ENSG00000157538.14	VPS26C	-0.206469	0.00104909	0.00212341
ENSG00000185658.13	BRWD1	-0.199018	0.00159792	0.00308259
ENSG00000154727.10	GABPA	-0.198589	0.00163638	0.00315062
ENSG00000160284.15	SPATC1L	-0.191562	0.00239942	0.0044456
ENSG00000159110.19	IFNAR2	0.191024	0.00246935	0.00455731
ENSG00000157554.19	ERG	0.188193	0.00286958	0.00521943
ENSG00000142178.9	SIK1	-0.186703	0.00310301	0.005599
ENSG00000155307.18	SAMSN1	0.185827	0.00324806	0.00583618
ENSG00000160255.18	ITGB2	0.185633	0.00328108	0.00589046
ENSG00000155304.6	HSPA13	-0.185065	0.00337938	0.00604425
ENSG00000183527.12	PSMG1	-0.182026	0.00395186	0.00695449
ENSG00000142173.16	COL6A2	-0.174928	0.00564356	0.00961128
ENSG00000183421.12	RIPK4	-0.174506	0.00576212	0.00980023
ENSG00000156265.16	MAP3K7CL	-0.164018	0.00952209	0.0154183
ENSG00000156299.13	TIAM1	-0.162059	0.0104271	0.0167588
ENSG00000156256.15	USP16	-0.16114	0.0108772	0.0174186
ENSG00000160180.15	TFF3	0.160479	0.0112117	0.0179065
ENSG00000180509.12	KCNE1	0.157384	0.012901	0.0203393
ENSG00000157540.21	DYRK1A	-0.1541	0.0149337	0.0232412
ENSG00000160223.17	ICOSLG	-0.147722	0.019696	0.0298804
ENSG00000198862.14	LTN1	-0.145805	0.0213635	0.0321479
ENSG00000182362.14	YBEY	-0.143727	0.0233076	0.0347765
ENSG00000160224.17	AIRE	-0.138885	0.028439	0.0416752
ENSG00000205726.15	ITSN1	0.137178	0.0304653	0.0443188
ENSG00000154642.11	C21orf91	-0.134688	0.0336422	0.0485186
ENSG00000182871.16	COL18A1	0.131219	0.0385335	0.0548312
ENSG00000241837.7	ATP5PO	-0.126268	0.046544	0.0649003
ENSG00000241945.8	PWP2	-0.12533	0.0482093	0.0670326
ENSG00000184221.13	OLIG1	-0.122304	0.053923	0.0741641
ENSG00000159231.6	CBR3	-0.118989	0.0608163	0.0827811
ENSG00000185272.14	RBM11	-0.11793	0.0631648	0.0856436
ENSG00000142192.21	APP	-0.113122	0.0747866	0.0997849
ENSG00000280071.4	GATD3B	-0.103726	0.102483	0.132791
ENSG00000160221.18	GATD3A	-0.100849	0.11242	0.144095
ENSG00000159256.13	MORC3	-0.100818	0.112531	0.144215
ENSG00000142156.15	COL6A1	-0.0934637	0.141391	0.177385
ENSG00000182093.16	GET1	-0.0892079	0.160499	0.19909
ENSG00000154723.12	ATP5PF	-0.0883498	0.164577	0.203681
ENSG00000159228.13	CBR1	-0.0876292	0.168061	0.207379
ENSG00000160213.7	CSTB	0.0866592	0.172837	0.212786
ENSG00000159259.8	CHAF1B	-0.0818733	0.197885	0.240458
ENSG00000154736.6	ADAMTS5	-0.0802822	0.206771	0.250202
ENSG00000160199.15	PKNOX1	-0.0791823	0.213079	0.256833
ENSG00000175894.18	TSPEAR	0.0721788	0.256496	0.302949
ENSG00000160216.20	AGPAT3	-0.0704951	0.267786	0.314795
ENSG00000157601.14	MX1	0.07022	0.269662	0.31669
ENSG00000205927.5	OLIG2	-0.0684174	0.282179	0.329932
ENSG00000276289.4	KCNE1B	0.0517225	0.416444	0.467366
ENSG00000155313.15	USP25	-0.051473	0.4187	0.469425
ENSG00000154734.15	ADAMTS1	0.0482037	0.448898	0.49917
ENSG00000166979.13	EVA1C	-0.0430043	0.499362	0.548219
ENSG00000160201.11	U2AF1	0.036625	0.565145	0.611734
ENSG00000160179.18	ABCG1	-0.0332382	0.601673	0.646177
ENSG00000160183.16	TMPRSS3	-0.030342	0.633726	0.676004
ENSG00000160233.8	LRRC3	-0.0289429	0.649463	0.690278
ENSG00000166265.13	CYYR1	-0.024946	0.695264	0.732407
ENSG00000159082.17	SYNJ1	-0.0183918	0.772749	0.801701
ENSG00000183570.16	PCBP3	-0.0144042	0.821075	0.84526
ENSG00000275895.7	U2AF1L5	-0.0124446	0.845086	0.866621
ENSG00000160209.19	PDXK	0.000993393	0.987556	0.989803

### Sheet: IL6 - Transcriptome
EnsemblID	Gene_name	rho	p value	q value
ENSG00000157551.19	KCNJ15	0.502699	0	0
ENSG00000142166.13	IFNAR1	0.421125	4.00235e-12	5.4035e-10
ENSG00000243646.10	IL10RB	0.412982	1.12577e-11	1.17059e-09
ENSG00000183486.13	MX2	0.39462	1.049e-10	5.4538e-09
ENSG00000243927.6	MRPS6	-0.394405	1.07585e-10	5.55889e-09
ENSG00000160214.13	RRP1	-0.38158	4.71861e-10	1.60839e-08
ENSG00000157557.13	ETS2	0.379803	5.76289e-10	1.87698e-08
ENSG00000184787.19	UBE2G2	-0.377545	7.41551e-10	2.24376e-08
ENSG00000159128.14	IFNGR2	0.365655	2.71176e-09	5.90345e-08
ENSG00000156253.7	RWDD2B	-0.365031	2.89832e-09	6.24643e-08
ENSG00000160298.17	C21orf58	-0.360797	4.53739e-09	8.68757e-08
ENSG00000185917.13	SETD4	-0.356857	6.84523e-09	1.19123e-07
ENSG00000141956.13	PRDM15	-0.353344	9.82996e-09	1.6025e-07
ENSG00000142207.7	URB1	-0.353098	1.00802e-08	1.63838e-07
ENSG00000182670.13	TTC3	-0.345508	2.16921e-08	2.96932e-07
ENSG00000159079.19	CFAP298	-0.343329	2.69288e-08	3.48927e-07
ENSG00000159055.4	MIS18A	-0.338676	4.24996e-08	5.03529e-07
ENSG00000159267.14	HLCS	-0.331618	8.37237e-08	8.67338e-07
ENSG00000160299.17	PCNT	-0.327003	1.2923e-07	1.22715e-06
ENSG00000160185.15	UBASH3A	-0.321218	2.20477e-07	1.87428e-06
ENSG00000157617.17	C2CD2	-0.319622	2.54981e-07	2.11005e-06
ENSG00000160208.13	RRP1B	-0.316176	3.48049e-07	2.71957e-06
ENSG00000160191.18	PDE9A	-0.313698	4.34236e-07	3.23091e-06
ENSG00000183255.12	PTTG1IP	0.308737	6.72301e-07	4.58514e-06
ENSG00000160310.18	PRMT2	-0.30528	9.07371e-07	5.88543e-06
ENSG00000159131.17	GART	-0.2982	1.65713e-06	9.63933e-06
ENSG00000160305.18	DIP2A	-0.297773	1.71752e-06	9.91139e-06
ENSG00000185808.13	PIGP	-0.292791	2.59737e-06	1.40629e-05
ENSG00000197381.16	ADARB1	-0.291329	2.9283e-06	1.54792e-05
ENSG00000142185.16	TRPM2	0.287404	4.02734e-06	2.01079e-05
ENSG00000159200.18	RCAN1	-0.287213	4.08985e-06	2.03411e-05
ENSG00000160193.12	WDR4	-0.286763	4.24038e-06	2.09568e-05
ENSG00000142173.16	COL6A2	-0.286606	4.29422e-06	2.11502e-05
ENSG00000156239.12	N6AMT1	-0.284284	5.17045e-06	2.46676e-05
ENSG00000177692.11	DNAJC28	-0.282306	6.04886e-06	2.80354e-05
ENSG00000160226.16	CFAP410	-0.280892	6.76219e-06	3.06625e-05
ENSG00000160294.11	MCM3AP	-0.278437	8.19346e-06	3.59379e-05
ENSG00000160256.13	FAM207A	-0.277698	8.6775e-06	3.77423e-05
ENSG00000160285.15	LSS	-0.275471	1.03077e-05	4.33681e-05
ENSG00000184900.15	SUMO3	-0.275164	1.0554e-05	4.41927e-05
ENSG00000154640.14	BTG3	-0.272825	1.26211e-05	5.14966e-05
ENSG00000205581.11	HMGN1	-0.271079	1.441e-05	5.72466e-05
ENSG00000160194.18	NDUFV3	-0.266582	2.0186e-05	7.57528e-05
ENSG00000198743.7	SLC5A3	-0.266117	2.08958e-05	7.79447e-05
ENSG00000156304.15	SCAF4	-0.264275	2.39411e-05	8.72247e-05
ENSG00000156261.13	CCT8	-0.259882	3.29884e-05	0.000113821
ENSG00000186866.16	POFUT2	-0.259447	3.40425e-05	0.000116736
ENSG00000159216.18	RUNX1	-0.259044	3.50457e-05	0.000119735
ENSG00000159147.18	DONSON	-0.256807	4.11477e-05	0.000136137
ENSG00000141959.17	PFKL	-0.249534	6.86462e-05	0.000209633
ENSG00000160218.13	TRAPPC10	-0.247915	7.67721e-05	0.000230495
ENSG00000157538.14	VPS26C	-0.247719	7.78185e-05	0.000232968
ENSG00000173276.14	ZBTB21	-0.247278	8.02123e-05	0.000239092
ENSG00000205758.12	CRYZL1	-0.244877	9.45161e-05	0.00027399
ENSG00000142188.17	TMEM50B	-0.244744	9.5374e-05	0.000275904
ENSG00000275993.3	SIK1B	-0.242281	0.000112658	0.000318582
ENSG00000154719.13	MRPL39	-0.238	0.00014986	0.000407803
ENSG00000182240.16	BACE2	-0.233489	0.000201305	0.000525421
ENSG00000183527.12	PSMG1	-0.230933	0.000237359	0.000606105
ENSG00000173638.19	SLC19A1	0.228686	0.000273922	0.000683552
ENSG00000142197.12	DOP1B	-0.224281	0.00036133	0.000869363
ENSG00000154727.10	GABPA	-0.218012	0.00053095	0.00121762
ENSG00000185658.13	BRWD1	-0.209708	0.000869766	0.0018694
ENSG00000159086.15	PAXBP1	-0.20956	0.000877287	0.00188484
ENSG00000156273.16	BACH1	0.208072	0.000956507	0.00203545
ENSG00000156256.15	USP16	-0.207342	0.000997711	0.00211052
ENSG00000180530.11	NRIP1	-0.194231	0.00207792	0.00401784
ENSG00000160307.10	S100B	-0.193328	0.00218203	0.00419299
ENSG00000142168.14	SOD1	-0.192458	0.00228675	0.00437114
ENSG00000160190.14	SLC37A1	-0.192366	0.00229806	0.00439025
ENSG00000159259.8	CHAF1B	-0.191982	0.00234594	0.00446949
ENSG00000159110.19	IFNAR2	0.188919	0.00276171	0.00515428
ENSG00000155304.6	HSPA13	-0.187322	0.00300396	0.00554764
ENSG00000280071.4	GATD3B	-0.183493	0.00366532	0.00662074
ENSG00000273590.4	SMIM11B	-0.177908	0.00486705	0.00854528
ENSG00000157554.19	ERG	0.176955	0.00510408	0.00892214
ENSG00000156265.16	MAP3K7CL	-0.175234	0.00555913	0.00960922
ENSG00000159140.21	SON	-0.16974	0.00726408	0.0121888
ENSG00000160255.18	ITGB2	0.168288	0.00778678	0.0129917
ENSG00000241837.7	ATP5PO	-0.166848	0.00833751	0.0138128
ENSG00000166979.13	EVA1C	-0.166141	0.00862027	0.0142404
ENSG00000184221.13	OLIG1	-0.163529	0.0097412	0.0158925
ENSG00000160284.15	SPATC1L	-0.160857	0.0110192	0.0177428
ENSG00000160180.15	TFF3	0.150511	0.017472	0.0268372
ENSG00000198862.14	LTN1	-0.148764	0.0188376	0.0287344
ENSG00000182093.16	GET1	-0.139928	0.0272584	0.0401702
ENSG00000182362.14	YBEY	-0.135799	0.0321921	0.0466362
ENSG00000157540.21	DYRK1A	-0.134295	0.0341678	0.0491918
ENSG00000157601.14	MX1	0.132529	0.0366194	0.0523165
ENSG00000154642.11	C21orf91	-0.131953	0.0374516	0.053387
ENSG00000154736.6	ADAMTS5	-0.129646	0.0409424	0.0578459
ENSG00000142156.15	COL6A1	-0.128564	0.0426704	0.0600492
ENSG00000160224.17	AIRE	-0.125848	0.047283	0.0658759
ENSG00000160199.15	PKNOX1	-0.123342	0.0519034	0.07161
ENSG00000183421.12	RIPK4	-0.123243	0.0520928	0.0718535
ENSG00000154723.12	ATP5PF	-0.118268	0.0624067	0.0845747
ENSG00000205726.15	ITSN1	0.11553	0.068766	0.0922963
ENSG00000159231.6	CBR3	-0.115065	0.0698962	0.0935957
ENSG00000142178.9	SIK1	-0.112445	0.0765519	0.101695
ENSG00000156299.13	TIAM1	-0.112392	0.0766936	0.101834
ENSG00000160183.16	TMPRSS3	-0.112286	0.0769731	0.102157
ENSG00000160201.11	U2AF1	-0.111729	0.078458	0.103987
ENSG00000160223.17	ICOSLG	-0.107312	0.0910818	0.119004
ENSG00000159228.13	CBR1	-0.106755	0.0927839	0.120907
ENSG00000155307.18	SAMSN1	0.105824	0.0956817	0.124354
ENSG00000275895.7	U2AF1L5	0.10158	0.109824	0.140941
ENSG00000185272.14	RBM11	-0.0863677	0.174292	0.214168
ENSG00000159256.13	MORC3	-0.0848364	0.182084	0.222669
ENSG00000160221.18	GATD3A	-0.0836261	0.188422	0.229692
ENSG00000154734.15	ADAMTS1	-0.0814738	0.20009	0.242538
ENSG00000182871.16	COL18A1	0.0715422	0.260726	0.306776
ENSG00000160233.8	LRRC3	0.0654458	0.303656	0.352141
ENSG00000205927.5	OLIG2	-0.0652312	0.305248	0.353742
ENSG00000160209.19	PDXK	0.0570882	0.3697	0.420487
ENSG00000166265.13	CYYR1	-0.0530144	0.404885	0.455522
ENSG00000160213.7	CSTB	0.0517038	0.416613	0.466929
ENSG00000180509.12	KCNE1	0.0475119	0.455442	0.505909
ENSG00000159082.17	SYNJ1	0.040775	0.521882	0.570699
ENSG00000160179.18	ABCG1	-0.0389452	0.540746	0.588789
ENSG00000183570.16	PCBP3	-0.0371271	0.55982	0.606638
ENSG00000241945.8	PWP2	-0.0338383	0.595124	0.640047
ENSG00000175894.18	TSPEAR	-0.0270564	0.67093	0.710979
ENSG00000276289.4	KCNE1B	-0.0264765	0.677583	0.717403
ENSG00000155313.15	USP25	-0.0194248	0.760363	0.792506
ENSG00000160216.20	AGPAT3	0.00832025	0.896066	0.911292
ENSG00000142192.21	APP	-0.00638399	0.92016	0.931793
