## Supplementary material for "Interferon receptor gene dosage determines diverse hallmarks of Down syndrome": Data S4

### Sheet: A, gRNAs
gRNA	Putative guide locations on MMU16 (bp)	Target genomic sequence
gRNA A top	91,372,783 upstream of Ifnar2	CAACCCCGATCCGTTAACTC TGG
gRNA A bottom	91,372,783 upstream of Ifnar2	CGGGCGGAGCCGGCGACAAA TGG
gRNA H top 1	91,565,169 downstream of Ifngr2	GCACAAAGACCGTACATCTA AGG
gRNA H top 2	91,565,169 downstream of Ifngr2	TCCAAGGAAGATGCGACATT GGG

### Sheet: B, F0 Genotyping
Assessment	Primer combination	Primer sequence (5' to 3')	PCR condition	Product size (bp)
Breakpoint on MMU16 at 91,372,783 bp	Ifnr_FW1 + Ifnr_REV1	Ifnr_FW1: GCATGATTGACAAGCGTTCTGACAC	PCR using GoTaq Hot Start Polymerase (Promega-M5001) with the following thermocycler conditions: 58ᵒC, 40" extension, 35 cycles	663
		Ifnr_REV1: TACAGTACCTGAATCGCCGGGTCTC
Breakpoint on MMU16 at 91,565,169 bp	Ifnr_FW2 + Ifnr_REV2	Ifnr_FW2: CATCACAGGGCATGTGTCACCACGC	PCR using GoTaq Hot Start Polymerase (Promega-M5001) with the following thermocycler conditions:58ᵒC, 40" extension, 35 cycles	594
		Ifnr_REV2: GTTAGCACAGGAGTCAATCCTACTG
Deletion of genomic region on MMU16 at 91,372,783 from 91,565,169 bp	Ifnr_FW1 + Ifnr_REV2	Ifnr_FW1: GCATGATTGACAAGCGTTCTGACAC	PCR using GoTaq Hot Start Polymerase (Promega-M5001) with the following thermocycler conditions:58ᵒC, 40" extension, 35 cycles	Not known, probably ~500
		Ifnr_REV2: GTTAGCACAGGAGTCAATCCTACTG
Inversion of genomic region on MMU16 at 91,372,783 from 91,565,169 bp	Ifnr_FW1 + Ifnr_FW2	Ifnr_FW1: GCATGATTGACAAGCGTTCTGACAC	PCR using GoTaq Hot Start Polymerase (Promega-M5001) with the following thermocycler conditions:60ᵒC, 40" extension, 35 cycles	Not known, probably ~500
		Ifnr_FW2: CATCACAGGGCATGTGTCACCACGC
Inversion of genomic region on MMU16 at 91,372,783 from 91,565,169 bp	Ifnr REV1 + Ifnr REV2	Ifnr_REV1: TACAGTACCTGAATCGCCGGGTCTC	PCR using GoTaq Hot Start Polymerase (Promega-M5001) with the following thermocycler conditions:58ᵒC, 40" extension, 35 cycles	Not known, probably ~500
		Ifnr_REV2: GTTAGCACAGGAGTCAATCCTACTG
Duplication of genomic region on MMU16 at 91,372,783 from 91,565,169 bp	Ifnr_FW2 + Ifnr_REV1	Ifnr_FW2: CATCACAGGGCATGTGTCACCACGC	PCR using GoTaq Hot Start Polymerase (Promega-M5001) with the following thermocycler conditions:64ᵒC, 40" extension, 35 cycles	Not known, probably ~500
		Ifnr_REV1: TACAGTACCTGAATCGCCGGGTCTC

### Sheet: C, Genotyping
PCR	Target area of the genome	Primer and sequence (5' to 3')	PCR conditions	Product size (bp)
Multiplexed identification of Dp16+ genotype modified from Li et al. 2007	Dp16 junction for segmental duplication on MMU16	Dp16_FW: CTGCCAGCCACTCTAGCTCT	10X standard buffer (New England BioLabs, Inc; cat# M0273S) in combination with Taq per sample (New England BioLabs, Inc; cat# M0273S) with the following thermocycler conditions: 55ᵒC, 30" extension, 35 cycles	355
		Dp16_REB: AATTTCTGTGGGGCAAAATG
	Gapdh house-keeping gene	Gapdh_FW: CAGATTTGGCCGTATTGGGC		185
		Gapdh_REV: CGTTGATGACAAGCTTCCCAT TC
Multiplexed identification of wildtype and deletion from 91,372,783 to 91,565,169 bp on MMU16	Wildtype at MMU16 from 91,372,783 to 91,565,169 bp	Ifnr_FW1: GCATGATTGACAAGCGTTCTGACAC	10X standard buffer (New England BioLabs, Inc; cat# M0273S) in combination with Taq per sample (New England BioLabs, Inc; cat# M0273S) with the following thermocycler conditions: 58ᵒC, 30" extension, 35 cycles	660
		Ifnr_REV3: GCCTTGCTGTTCTGACTCCGTT
	Deletion on MMU16 from 91,372,783 to 91,565,169 bp	Ifnr_FW1: GCATGATTGACAAGCGTTCTGACAC		360
		Ifnr_REV1: TACAGTACCTGAATCGCCGGGTCTC
Y chromosome	NC_000087.8 Mus musculus strain C57BL/6J chromosome Y, GRCm39	Y_FW: GCTTCAGTAATCTCAGCACCTAGAA	AccuStart II GelTrack PCR SuperMix (Quantibio, cat#95136) with the following thermocycler conditions: 63ᵒC, 30" extension, 35 cycles	591
		Y_REV: TGAGTTCTATGGAGACCACAGC
Positive control PCR run seperately with non-multiplexed Y-chromosome PCR	Oimr house-keeping gene	Oimr_FW: CTAGGCCACAGAATTGAAAGATCT	AccuStart II GelTrack PCR SuperMix (Quantibio, cat#95136) with the following thermocycler conditions: 55ᵒC, 30" extension, 35 cycles	185
		Oimr_REV: GTAGGTGGAAATTCTAGCATCATCC

### Sheet: D, qRT-PCR
Gene	Primer and sequence (5' to 3')
Ifnar1	IFNAR1_FW: TCCAAGTGGATGCCCAAGGCAA
	IFNAR1_REV: AATAGCCAGGAAGCCACTGTGC
Ifnar2	IFNAR2_FW: ATTCACGAGACCCGGCGATTCA
	IFNAR2_REV: TAGGCTCGCAGACACCACAAGA
Ifngr2	IFNGR2_FW: TGTGCTGGGCAATCTGAAGCCA
	IFNGR2_REV: TGGCGGAGGCATTTGCTGTTGT
Il10rb	IL10RB_FW: TGCTTTGTCGTGCTGTGGCTCA
	IL10RB_REV: TGGCCCAGAAACTCCTTCAGGT
18s	18s_FW: CGCCGCTAGAGGTGAAATTCT
	18s_REV: CGAACCTCCGACTTTCGTTCT
